# Transport engineering for improving production and secretion of valuable alkaloids in *Escherichia coli*

**DOI:** 10.1101/2021.02.01.429260

**Authors:** Yasuyuki Yamada, Miya Urui, Hidehiro Oki, Kai Inoue, Haruyuki Matsui, Yoshito Ikeda, Akira Nakagawa, Fumihiko Sato, Hiromichi Minami, Nobukazu Shitan

**Author notes:** Correspondence: Nobukazu Shitan, (NS).

## Abstract

Metabolic engineering of microorganisms to produce specialized plant metabolites has been established. However, these methods are limited by low productivity and the intracellular accumulation of metabolites. Here, we aimed to use transport engineering for producing reticuline, an important intermediate in the alkaloid biosynthetic pathway. We established a reticuline-producing *Escherichia coli* strain and introduced a multidrug and toxic compound extrusion transporter, *Arabidopsis* AtDTX1, into it. AtDTX1 was selected due to its suitable expression in *E. coli* and its reticuline-transport activity. Expression of AtDTX1 significantly enhanced reticuline production by 11-fold; produced reticuline was secreted into the medium. AtDTX1 expression conferred high plasmid stability, and up- or downregulated genes associated with biological processes including metabolic pathways for reticuline biosynthesis, leading to a high production and secretion of reticuline. The successful application of a transporter for alkaloid production suggests that the transport engineering approach may improve the biosynthesis of specialized metabolites via metabolic engineering.
