## Supplementary Data 3 for "Transport engineering for improving production and secretion of valuable alkaloids in *Escherichia coli*"

### Sheet: data3_DTX1_1_0h_vs_VC1_0h_fc2_&
Feature_ID	Chrom	Start	End	Strand	Type	Locus_Tag	Old_Locus_Tag	Gene_Symbol	Protein_ID	Product	DTX1_1_0h/VC1_0h.fc	DTX1_1_0h/VC1_0h.logCPM	DTX1_1_0h/VC1_0h.raw.pval	DTX1_1_0h/VC1_0h.bh.pval	DTX1_1_0h.mean	VC1_0h.mean	N_DTX1_1_0h	N_VC1_0h	DTX1_1_0h_Read_Count	VC1_0h_Read_Count	DTX1_1_0h_FPKM	VC1_0h_FPKM	Query_Length	Query_Start	Query_End	Query_Coverage	Target_Description	Target_Length	Target_Start	Target_End	Target_Coverage	Bit	e-value	Identites	Identites (%)	Positives	Positives (%)	Gaps	Gaps (%)	Query_Frame
gene-ECD_RS00255	NC_012971.2	50003	51334	+	protein_coding	ECD_RS00255	ECD_00049	.	WP_001183198.1	MFS transporter	-2.46635	-1.23721	0.048953	0.942222	0.278141	0.612858	0.278141	0.612858	8	20	0.409435	1.04844	1332	1	1330	99.85	UNIPROTKB|P31679 - symbol:yaaU "putative transport protein YaaU, major facilitator superfamily (MFS)" species:83333 "Escherichia coli K-12" [GO:0006979 "response to oxidative stress" evidence=IMP] [GO:0005886 "plasma membrane" evidence=IDA] InterPro:IPR005828 Pfam:PF00083 EcoGene:EG11566 GO:GO:0016021 GO:GO:0005886 GO:GO:0006979 EMBL:U00096 EMBL:AP009048 Proteomes:UP000000318 Proteomes:UP00000062…	443	1	443	100	885.6	4e-256	443/443	100	443/443	100	0/443	0	1
gene-ECD_RS00610	NC_012971.2	132212	134065	-	protein_coding	ECD_RS00610	ECD_00116	.	WP_000784460.1	DUF3300 domain-containing protein	-2.56921	-0.915388	0.0195301	0.766385	0.340037	0.755376	0.340037	0.755376	10	26	0.367696	0.979223	1854	139	1147	54.42	UNIPROTKB|Q8E8L4 - symbol:SO_4649 "Uncharacterized protein" species:211586 "Shewanella oneidensis MR-1" [GO:0003674 "molecular_function" evidence=ND] [GO:0005575 "cellular_component" evidence=ND] [GO:0008150 "biological_process" evidence=ND] EMBL:AE014299 Proteomes:UP000008186 eggNOG:ENOG4108NST eggNOG:ENOG410ZJQ8 HOGENOM:HOG000002004 OrthoDB:POG091H0I1F InterPro:IPR021728 Pfam:PF11737 RefSeq:NP_…	486	11	294	58.44	148.7	3e-34	124/342	36	167/342	48	64/342	18	1
gene-ECD_RS00640	NC_012971.2	139887	141437	+	protein_coding	ECD_RS00640	ECD_00122	cueO	WP_001189577.1	multicopper oxidase CueO	-2.13984	6.35767	1.75691e-07	8.3695e-05	5.73338	6.81642	5.73338	6.81642	1964	4221	86.3234	190.03	1551	1	1549	99.87	UNIPROTKB|P36649 - symbol:cueO species:83333 "Escherichia coli K-12" [GO:0042597 "periplasmic space" evidence=IEA;IDA] [GO:0005507 "copper ion binding" evidence=ISM;IDA] [GO:0016722 "oxidoreductase activity, oxidizing metal ions" evidence=IDA] [GO:0010273 "detoxification of copper ion" evidence=IDA] [GO:0016724 "oxidoreductase activity, oxidizing metal ions, oxygen as acceptor" evidence=IDA] [GO:…	516	1	516	100	1001.9	4e-291	515/516	99	516/516	100	0/516	0	1
gene-ECD_RS01575	NC_012971.2	332766	335840	-	protein_coding	ECD_RS01575	ECD_00298	.	WP_000177906.1	beta-galactosidase	-2.13364	0.55692	0.00263222	0.29166	0.928794	1.55183	0.928794	1.55183	34	73	0.75376	1.65766	3075	1	3073	99.93	UNIPROTKB|P00722 - symbol:lacZ "beta-galactosidase" species:83333 "Escherichia coli K-12" [GO:0043231 "intracellular membrane-bounded organelle" evidence=IBA] [GO:0031420 "alkali metal ion binding" evidence=IDA] [GO:0000287 "magnesium ion binding" evidence=IDA] [GO:0005990 "lactose catabolic process" evidence=IMP] [GO:0009341 "beta-galactosidase complex" evidence=IDA] [GO:0004565 "beta-galactosid…	1024	1	1024	100	2157.9	0	1024/1024	100	1024/1024	100	0/1024	0	1
gene-ECD_RS02275	NC_012971.2	478022	480526	-	protein_coding	ECD_RS02275	ECD_00435	copA	WP_000083955.1	copper-exporting P-type ATPase CopA	-2.18435	7.89232	5.99342e-08	3.80682e-05	7.23062	8.35262	7.23062	8.35262	5613	12314	152.752	343.249	2505	1	2503	99.92	UNIPROTKB|Q59385 - symbol:copA species:83333 "Escherichia coli K-12" [GO:0031224 "intrinsic component of membrane" evidence=IDA] [GO:0015662 "ATPase activity, coupled to transmembrane movement of ions, phosphorylative mechanism" evidence=IDA] [GO:0006825 "copper ion transport" evidence=IMP] [GO:0010273 "detoxification of copper ion" evidence=IDA;IMP] [GO:0016887 "ATPase activity" evidence=IDA] [G…	834	1	834	100	1586.2	0	834/834	100	834/834	100	0/834	0	1
gene-ECD_RS02395	NC_012971.2	505731	506609	+	protein_coding	ECD_RS02395	ECD_00459	glxR	WP_000765842.1	2-hydroxy-3-oxopropionate reductase	-3.10916	-1.3793	0.0211438	0.770112	0.21347	0.587673	0.21347	0.587673	6	19	0.46533	1.50933	879	1	877	99.77	UNIPROTKB|P77161 - symbol:glxR species:83333 "Escherichia coli K-12" [GO:0006974 "cellular response to DNA damage stimulus" evidence=IEP] [GO:0008679 "2-hydroxy-3-oxopropionate reductase activity" evidence=IDA] [GO:0009436 "glyoxylate catabolic process" evidence=IMP] [GO:0009442 "allantoin assimilation pathway" evidence=IEP] InterPro:IPR002204 InterPro:IPR006115 InterPro:IPR006398 InterPro:IPR008…	292	1	292	100	564.3	1e-159	291/292	99	292/292	100	0/292	0	1
gene-ECD_RS02505	NC_012971.2	528784	531393	+	protein_coding	ECD_RS02505	ECD_00482	.	WP_001318685.1	fimbrial biogenesis usher protein	2.05023	-0.148593	0.0210435	0.770112	1.09956	0.63761	1.09956	0.63761	43	21	1.12312	0.561819	2610	1	2608	99.92	UNIPROTKB|P77468 - symbol:sfmD "putative outer membrane export usher protein" species:83333 "Escherichia coli K-12" [GO:0055085 "transmembrane transport" evidence=IEA] [GO:0009297 "pilus assembly" evidence=IBA] [GO:0015473 "fimbrial usher porin activity" evidence=ISS;IBA] [GO:0043711 "pilus organization" evidence=ISS;IMP] [GO:0009279 "cell outer membrane" evidence=ISS;IBA] InterPro:IPR000015 Inte…	867	1	867	100	1749.2	0	857/869	98	858/869	98	2/869	0	1
gene-ECD_RS02810	NC_012971.2	579871	580686	-	protein_coding	ECD_RS02810	ECD_00555	fepC	WP_000140647.1	iron-enterobactin ABC transporter ATP-binding protein	-2.0992	2.41336	3.25281e-05	0.0112695	2.13819	3.02598	2.13819	3.02598	128	270	10.6935	23.1042	816	1	814	99.75	UNIPROTKB|P23878 - symbol:fepC "ferric enterobactin ABC transporter ATP binding subunit" species:83333 "Escherichia coli K-12" [GO:0015620 "ferric-enterobactin transmembrane transporter activity" evidence=IMP] [GO:0015685 "ferric-enterobactin transport" evidence=IMP] [GO:0043190 "ATP-binding cassette (ABC) transporter complex" evidence=RCA] [GO:0005886 "plasma membrane" evidence=IDA] [GO:0005524 …	271	1	271	100	541.6	8e-153	271/271	100	271/271	100	0/271	0	1
gene-ECD_RS04410	NC_012971.2	876456	876644	+	protein_coding	ECD_RS04410	ECD_00826	.	WP_001154431.1	hypothetical protein	-7.19303	-2.53667	0.0433314	0.898039	0.0378445	0.277049	0.0378445	0.277049	1	8	0.360693	2.9556	189				No hit
gene-ECD_RS05075	NC_012971.2	1020804	1020971	+	protein_coding	ECD_RS05075	ECD_00957	rmf	WP_000828648.1	ribosome modulation factor	-2.30848	3.23585	3.54585e-07	0.000150147	2.73581	3.81489	2.73581	3.81489	213	494	86.431	205.322	168	1	166	98.81	UNIPROTKB|P0AFW2 - symbol:rmf "ribosome modulation factor" species:83333 "Escherichia coli K-12" [GO:0019843 "rRNA binding" evidence=IEA] [GO:0003723 "RNA binding" evidence=IEA] [GO:0043024 "ribosomal small subunit binding" evidence=IDA] [GO:0032055 "negative regulation of translation in response to stress" evidence=IDA] [GO:0043022 "ribosome binding" evidence=IDA] [GO:0005737 "cytoplasm" evidenc…	55	1	55	100	117.9	6e-26	55/55	100	55/55	100	0/55	0	1
gene-ECD_RS05235	NC_012971.2	1049319	1049765	-	protein_coding	ECD_RS05235	ECD_00985	etp	WP_000057871.1	protein-tyrosine-phosphatase Etp	-2.47087	-0.951882	0.026994	0.804366	0.340037	0.732579	0.340037	0.732579	10	25	1.52508	3.90526	447	1	445	99.55	UNIPROTKB|P0ACZ2 - symbol:etp "phosphotyrosine-protein phosphatase" species:83333 "Escherichia coli K-12" [GO:0035335 "peptidyl-tyrosine dephosphorylation" evidence=IMP] [GO:0004725 "protein tyrosine phosphatase activity" evidence=IDA] InterPro:IPR017867 PRINTS:PR00719 Pfam:PF01451 EMBL:U00096 EMBL:AP009048 Proteomes:UP000000318 Proteomes:UP000000625 eggNOG:COG0394 GO:GO:0004725 InterPro:IPR02348…	148	1	148	100	297.7	1e-79	148/148	100	148/148	100	0/148	0	1
gene-ECD_RS05340	NC_012971.2	1071145	1071372	-	protein_coding	ECD_RS05340	ECD_01006	.	WP_000107009.1	hypothetical protein	-2.43496	0.912063	0.000135962	0.0323845	1.04485	1.84539	1.04485	1.84539	40	98	11.9598	30.013	228	1	226	99.12	UNIPROTKB|P0AB14 - symbol:yccJ "putative protein" species:83333 "Escherichia coli K-12" [GO:0005829 "cytosol" evidence=IDA] GO:GO:0005829 EMBL:U00096 EMBL:AP009048 Proteomes:UP000000318 Proteomes:UP000000625 EMBL:M33807 PIR:A64842 RefSeq:NP_415523.1 RefSeq:WP_001143120.1 ProteinModelPortal:P0AB14 SMR:P0AB14 BioGrid:4259552 DIP:DIP-47912N IntAct:P0AB14 STRING:316385.ECDH10B_1075 EPD:P0AB14 PaxDb:P…	75	1	75	100	149.8	2e-35	73/75	97	73/75	97	0/75	0	1
gene-ECD_RS05550	NC_012971.2	1107981	1108292	+	protein_coding	ECD_RS05550	ECD_01041	.	WP_000489585.1	hypothetical protein	-2.18313	-0.149921	0.0113003	0.64277	0.615019	1.11399	0.615019	1.11399	20	44	4.36993	9.84728	312				No hit
gene-ECD_RS06545	NC_012971.2	1297440	1297838	-	protein_coding	ECD_RS06545	ECD_01227	yciA	WP_000108160.1	acyl-CoA thioester hydrolase YciA	-2.11122	1.27021	0.000477304	0.0957372	1.33056	2.07114	1.33056	2.07114	57	121	9.7387	21.1753	399	1	397	99.5	UNIPROTKB|P0A8Z0 - symbol:yciA "acyl-CoA thioesterase" species:83333 "Escherichia coli K-12" [GO:0047617 "acyl-CoA hydrolase activity" evidence=IDA] EcoGene:EG11121 Pfam:PF03061 InterPro:IPR006683 GO:GO:0005829 EMBL:U00096 EMBL:AP009048 Proteomes:UP000000318 Proteomes:UP000000625 InterPro:IPR029069 SUPFAM:SSF54637 GO:GO:0006631 GO:GO:0006637 GO:GO:0047617 InterPro:IPR033120 PROSITE:PS51770 eggNOG…	132	1	132	100	268.1	8e-71	132/132	100	132/132	100	0/132	0	1
gene-ECD_RS06565	NC_012971.2	1300310	1300816	-	protein_coding	ECD_RS06565	ECD_01231	.	WP_001079505.1	ferritin-like domain-containing protein	-2.95227	-1.2373	0.0191693	0.766385	0.246168	0.63761	0.246168	0.63761	7	21	0.941216	2.89221	507	1	505	99.61	UNIPROTKB|P21363 - symbol:yciE "DUF892 domain-containing protein YciE" species:83333 "Escherichia coli K-12" [GO:0006974 "cellular response to DNA damage stimulus" evidence=IBA] InterPro:IPR009078 EcoGene:EG11125 EMBL:U00096 EMBL:AP009048 Proteomes:UP000000318 Proteomes:UP000000625 GO:GO:0006974 Gene3D:1.20.1260.10 InterPro:IPR012347 SUPFAM:SSF47240 EMBL:X13583 EMBL:U23489 EMBL:U23490 EMBL:U23491…	168	1	168	100	330.5	2e-89	168/168	100	168/168	100	0/168	0	1
gene-ECD_RS06910	NC_012971.2	1363198	1364253	+	protein_coding	ECD_RS06910	ECD_01292	.	WP_001300711.1	Gfo/Idh/MocA family oxidoreductase	-2.24652	-0.509408	0.0197076	0.766385	0.48407	0.925836	0.48407	0.925836	15	34	0.968337	2.24819	1056	31	1054	96.97	UNIPROTKB|Q8Y3K1 - symbol:lmo2834 "Lmo2834 protein" species:169963 "Listeria monocytogenes EGD-e" [GO:0016491 "oxidoreductase activity" evidence=IBA] [GO:0055114 "oxidation-reduction process" evidence=IBA] InterPro:IPR000683 InterPro:IPR004104 Pfam:PF01408 Pfam:PF02894 GO:GO:0016491 InterPro:IPR036291 SUPFAM:SSF51735 Proteomes:UP000000817 EMBL:AL591984 eggNOG:COG0673 eggNOG:ENOG4105CK5 HOGENOM:HO…	343	4	343	99.13	391.3	2e-107	195/342	57	249/342	72	3/342	0	1
gene-ECD_RS07175	NC_012971.2	1408122	1408415	+	protein_coding	ECD_RS07175	ECD_01344	.	WP_000355360.1	hypothetical protein	-2.5889	-1.19285	0.0348449	0.879431	0.278141	0.63761	0.278141	0.63761	8	21	1.85499	4.98758	294				No hit
gene-ECD_RS07745	NC_012971.2	1535114	1536271	-	protein_coding	ECD_RS07745	ECD_01455	.	WP_001301030.1	anaerobic sulfatase maturase	2.23587	-0.353387	0.0156451	0.73085	1.00719	0.535946	1.00719	0.535946	38	17	2.23704	1.02508	1158	1	1156	99.83	UNIPROTKB|P76134 - symbol:ydeM species:83333 "Escherichia coli K-12" [GO:0006974 "cellular response to DNA damage stimulus" evidence=IEP] [GO:0055114 "oxidation-reduction process" evidence=IEA] [GO:0051604 "protein maturation" evidence=ISS] InterPro:IPR007197 InterPro:IPR013785 InterPro:IPR023867 Pfam:PF04055 GO:GO:0016491 Gene3D:3.20.20.70 EMBL:U00096 EMBL:AP009048 Proteomes:UP000000318 Proteome…	385	1	385	100	803.5	2e-231	385/385	100	385/385	100	0/385	0	1
gene-ECD_RS07935	NC_012971.2	1571942	1572037	+	protein_coding	ECD_RS07935	.	mgtS	WP_000901367.1	protein MgtS	-2.43051	-0.047667	0.00311624	0.317023	0.615019	1.19959	0.615019	1.19959	20	49	14.2023	35.6404	96	1	94	97.92	UNIPROTKB|A5A616 - symbol:yneM "small membrane protein" species:83333 "Escherichia coli K-12" [GO:0005887 "integral component of plasma membrane" evidence=RCA] [GO:0005886 "plasma membrane" evidence=IDA] GO:GO:0016021 GO:GO:0005886 EMBL:U00096 EMBL:AP009048 Proteomes:UP000000318 Proteomes:UP000000625 RefSeq:WP_000901367.1 RefSeq:YP_001165319.1 STRING:511145.b4599 PaxDb:A5A616 PRIDE:A5A616 Ensembl…	31	1	31	100	67.8	4e-11	31/31	100	31/31	100	0/31	0	1
gene-ECD_RS08620	NC_012971.2	1696997	1699099	-	protein_coding	ECD_RS08620	ECD_01642	.	WP_001273527.1	aldehyde ferredoxin oxidoreductase	-2.22754	-0.810991	0.0383018	0.884846	0.399387	0.777818	0.399387	0.777818	12	27	0.388992	0.896484	2103	10	2056	97.34	UNIPROTKB|Q3ADZ1 - symbol:aor1 "Aldehyde ferredoxin oxidoreductase, tungsten-containing" species:246194 "Carboxydothermus hydrogenoformans Z-2901" [GO:0006081 "cellular aldehyde metabolic process" evidence=ISA] [GO:0016625 "oxidoreductase activity, acting on the aldehyde or oxo group of donors, iron-sulfur protein as acceptor" evidence=ISA] InterPro:IPR001203 InterPro:IPR013983 InterPro:IPR013985…	597	3	597	99.66	214.5	6e-54	200/692	28	306/692	44	107/692	15	1
gene-ECD_RS08630	NC_012971.2	1700201	1700410	-	protein_coding	ECD_RS08630	ECD_01644	fumD	WP_000528342.1	fumarate hydratase FumD	-3.7057	-0.306973	0.000108551	0.0275791	0.399387	1.13152	0.399387	1.13152	12	45	3.89548	14.9627	210	1	208	99.05	UNIPROTKB|P0ACX5 - symbol:fumD "fumarase D" species:83333 "Escherichia coli K-12" [GO:0004333 "fumarate hydratase activity" evidence=IDA] EMBL:U00096 EMBL:AP009048 Proteomes:UP000000318 Proteomes:UP000000625 GO:GO:0004333 EMBL:U68703 PIR:C64925 RefSeq:NP_416190.1 RefSeq:WP_000528342.1 ProteinModelPortal:P0ACX5 BioGrid:4259670 IntAct:P0ACX5 PaxDb:P0ACX5 PRIDE:P0ACX5 EnsemblBacteria:AAC74745 Ensemb…	69	1	69	100	135.6	3e-31	69/69	100	69/69	100	0/69	0	1
gene-ECD_RS08745	NC_012971.2	1724033	1724797	+	protein_coding	ECD_RS08745	ECD_01666	.	WP_000692153.1	electron transfer flavoprotein	2.71951	-0.744142	0.00916578	0.566025	0.845886	0.368609	0.845886	0.368609	30	11	2.67337	1.00404	765	1	763	99.74	UNIPROTKB|P76201 - symbol:ydiQ species:83333 "Escherichia coli K-12" [GO:0006974 "cellular response to DNA damage stimulus" evidence=IEP] [GO:0005829 "cytosol" evidence=IBA] [GO:0055114 "oxidation-reduction process" evidence=IBA] [GO:0009055 "electron transfer activity" evidence=IBA] InterPro:IPR000049 InterPro:IPR012255 PIRSF:PIRSF000090 PROSITE:PS01065 Pfam:PF01012 InterPro:IPR014729 GO:GO:0005…	254	1	254	100	486.9	2e-136	251/254	98	253/254	99	0/254	0	1
gene-ECD_RS08790	NC_012971.2	1734029	1734220	+	protein_coding	ECD_RS08790	ECD_01674	hemP	WP_001270809.1	hemin uptake protein HemP	-2.81252	-1.28307	0.0276789	0.804366	0.246168	0.612858	0.246168	0.612858	7	20	2.4854	7.27356	192				No hit
gene-ECD_RS09145	NC_012971.2	1801310	1802146	-	protein_coding	ECD_RS09145	ECD_01742	.	WP_000878903.1	ketose-bisphosphate aldolase	-2.13368	-0.745389	0.0444493	0.898039	0.42817	0.799916	0.42817	0.799916	13	28	1.05881	2.33588	837	34	832	95.46	UNIPROTKB|Q3AFT4 - symbol:fba "Fructose-1,6-bisphosphate aldolase, class II" species:246194 "Carboxydothermus hydrogenoformans Z-2901" [GO:0004332 "fructose-bisphosphate aldolase activity" evidence=ISM] [GO:0006096 "glycolytic process" evidence=ISM] InterPro:IPR000771 InterPro:IPR011289 InterPro:IPR013785 Pfam:PF01116 PIRSF:PIRSF001359 PROSITE:PS00806 GO:GO:0008270 Gene3D:3.20.20.70 EMBL:CP000141…	284	13	284	95.77	196.4	7e-49	111/274	40	166/274	60	10/274	3	1
gene-ECD_RS10115	NC_012971.2	1980711	1981769	-	protein_coding	ECD_RS10115	ECD_01916	yeeE	WP_000492348.1	transport protein YeeE	-2.46674	3.66442	1.73316e-08	1.58363e-05	3.05009	4.24559	3.05009	4.24559	274	679	17.6382	44.7705	1059	1	1057	99.81	UNIPROTKB|P33015 - symbol:yeeE "inner membrane protein YeeE" species:83333 "Escherichia coli K-12" [GO:0005886 "plasma membrane" evidence=IDA] GO:GO:0016021 GO:GO:0005886 EMBL:U00096 EMBL:AP009048 Proteomes:UP000000318 Proteomes:UP000000625 EMBL:U00009 eggNOG:COG2391 KO:K07112 InterPro:IPR007272 Pfam:PF04143 PIR:D64966 RefSeq:NP_416517.1 RefSeq:WP_000492339.1 ProteinModelPortal:P33015 BioGrid:426…	352	1	352	100	698.7	5e-200	346/352	98	351/352	99	0/352	0	1
gene-ECD_RS10220	NC_012971.2	2003928	2004749	-	protein_coding	ECD_RS10220	ECD_01939	.	WP_000340445.1	sugar polymerase	2.35808	1.37166	5.7621e-05	0.0168918	2.18953	1.3268	2.18953	1.3268	134	57	11.113	4.84196	822				No hit
gene-ECD_RS10300	NC_012971.2	2022090	2023526	-	protein_coding	ECD_RS10300	ECD_01955	cpsB	WP_000079313.1	mannose-1-phosphate guanyltransferase	-2.09442	-0.330425	0.0233933	0.770112	0.564057	1.00406	0.564057	1.00406	18	38	0.853915	1.84648	1437	1	1435	99.86	UNIPROTKB|P24174 - symbol:cpsB "mannose-1-phosphate guanylyltransferase" species:83333 "Escherichia coli K-12" [GO:0016757 "transferase activity, transferring glycosyl groups" evidence=IBA] [GO:0009298 "GDP-mannose biosynthetic process" evidence=IGI] [GO:0004475 "mannose-1-phosphate guanylyltransferase activity" evidence=IDA] [GO:0006972 "hyperosmotic response" evidence=IEP] [GO:0009242 "colanic …	478	1	478	100	927.5	9e-269	474/478	99	477/478	99	0/478	0	1
gene-ECD_RS11710	NC_012971.2	2337910	2338389	-	protein_coding	ECD_RS11710	ECD_02259	.	WP_000809301.1	fimbrial protein	-2.67277	-1.33034	0.0397031	0.884846	0.246168	0.587673	0.246168	0.587673	7	19	0.994159	2.76395	480	1	478	99.58	UNIPROTKB|P76500 - symbol:yfcQ "putative fimbrial-like adhesin protein" species:83333 "Escherichia coli K-12" [GO:0007155 "cell adhesion" evidence=IMP] [GO:0009289 "pilus" evidence=ISS] InterPro:IPR000259 InterPro:IPR036937 Pfam:PF00419 EMBL:U00096 EMBL:AP009048 Proteomes:UP000000318 Proteomes:UP000000625 GO:GO:0007155 InterPro:IPR008966 SUPFAM:SSF49401 GO:GO:0009289 Gene3D:2.60.40.1090 PIR:D6500…	162	1	162	100	132.9	5e-30	71/162	43	97/162	59	3/162	1	1
gene-ECD_RS12080	NC_012971.2	2414082	2414915	-	protein_coding	ECD_RS12080	ECD_02324	cysT	WP_000458418.1	sulfate/thiosulfate ABC transporter permease CysT	-2.84229	2.23365	2.07771e-08	1.58363e-05	1.77344	2.97833	1.77344	2.97833	91	260	7.43831	21.7683	834	1	832	99.76	UNIPROTKB|P16701 - symbol:cysU "sulfate/thiosulfate ABC transporter inner membrane subunit CysU" species:83333 "Escherichia coli K-12" [GO:0099133 "ATP hydrolysis coupled anion transmembrane transport" evidence=IEA] [GO:0043190 "ATP-binding cassette (ABC) transporter complex" evidence=RCA] [GO:0005887 "integral component of plasma membrane" evidence=RCA] [GO:1902358 "sulfate transmembrane transpo…	277	1	277	100	534.6	1e-150	274/277	98	277/277	100	0/277	0	1
gene-ECD_RS12085	NC_012971.2	2414915	2415931	-	protein_coding	ECD_RS12085	ECD_02325	.	WP_000290224.1	thiosulfate/sulfate ABC transporter substrate-binding protein CysP	-2.23911	5.03243	7.56341e-08	4.11774e-05	4.40418	5.52902	4.40418	5.52902	759	1707	50.8768	117.201	1017	1	1015	99.8	UNIPROTKB|P16700 - symbol:cysP "thiosulfate/sulfate ABC transporter periplasmic binding protein CysP" species:83333 "Escherichia coli K-12" [GO:0099133 "ATP hydrolysis coupled anion transmembrane transport" evidence=IEA] [GO:0036173 "thiosulfate binding" evidence=IDA] [GO:0043199 "sulfate binding" evidence=IDA] [GO:0015709 "thiosulfate transport" evidence=IGI;IMP] [GO:1902358 "sulfate transmembra…	338	1	338	100	679.1	4e-194	336/338	99	337/338	99	0/338	0	1
gene-ECD_RS13175	NC_012971.2	2640582	2640827	+	protein_coding	ECD_RS13175	ECD_02529	nrdH	WP_001223227.1	glutaredoxin-like protein NrdH	-2.0337	0.871028	0.00229438	0.273246	1.11734	1.75778	1.11734	1.75778	44	90	12.1932	25.5461	246	1	244	99.19	UNIPROTKB|P0AC65 - symbol:nrdH "glutaredoxin-like protein" species:83333 "Escherichia coli K-12" [GO:0005623 "cell" evidence=IEA] [GO:0051353 "positive regulation of oxidoreductase activity" evidence=IMP] [GO:0045454 "cell redox homeostasis" evidence=IDA] [GO:0009055 "electron transfer activity" evidence=IDA] InterPro:IPR002109 InterPro:IPR011909 Pfam:PF00462 PROSITE:PS51354 GO:GO:0009055 EMBL:U0…	81	1	81	100	169.9	2e-41	81/81	100	81/81	100	0/81	0	1
gene-ECD_RS13580	NC_012971.2	2715389	2716297	-	protein_coding	ECD_RS13580	ECD_02602	cysD	WP_000372108.1	sulfate adenylyltransferase subunit CysD	-2.93906	3.17125	1.2875e-10	1.63556e-07	2.47119	3.84443	2.47119	3.84443	171	505	12.8242	38.7923	909	1	907	99.78	UNIPROTKB|P21156 - symbol:cysD species:83333 "Escherichia coli K-12" [GO:0004781 "sulfate adenylyltransferase (ATP) activity" evidence=IDA] [GO:0006979 "response to oxidative stress" evidence=IMP] [GO:0005515 "protein binding" evidence=IPI] [GO:0006790 "sulfur compound metabolic process" evidence=IDA] HAMAP:MF_00064 InterPro:IPR002500 InterPro:IPR011784 Pfam:PF01507 PIRSF:PIRSF002936 UniPathway:U…	302	1	302	100	622.1	5e-177	302/302	100	302/302	100	0/302	0	1
gene-ECD_RS13895	NC_012971.2	2785667	2785743	+	tRNA	ECD_RS13895	ECD_t00051	.	.	tRNA-Met	-2.22754	-0.810991	0.0383018	0.884846	0.399387	0.777818	0.399387	0.777818	12	27	10.624	24.4845	.	.	.	.	.	.	.	.	.	.	.	.	.	.	.	.	.	.
gene-ECD_RS14100	NC_012971.2	2829846	2829919	-	tRNA	ECD_RS14100	ECD_t00054	.	.	tRNA-Gly	-2.42777	-0.844983	0.023845	0.770112	0.370017	0.777818	0.370017	0.777818	11	27	10.1335	25.4771	.	.	.	.	.	.	.	.	.	.	.	.	.	.	.	.	.	.
gene-ECD_RS14635	NC_012971.2	2943807	2944376	+	protein_coding	ECD_RS14635	ECD_02811	.	WP_001290250.1	DUF4942 domain-containing protein	2.06671	-0.592281	0.0443348	0.898039	0.867064	0.482295	0.867064	0.482295	31	15	3.70754	1.83753	570				No hit
gene-ECD_RS14860	NC_012971.2	2997097	2997657	-	protein_coding	ECD_RS14860	ECD_02857	.	WP_001298770.1	YtfJ family protein	-10.7341	-2.14983	0.00444385	0.360881	0.0378445	0.397881	0.0378445	0.397881	1	12	0.121517	1.49361	561	1	547	97.5	UNIPROTKB|Q9KP29 - symbol:VC_2550 "Uncharacterized protein" species:243277 "Vibrio cholerae O1 biovar El Tor str. N16961" [GO:0003674 "molecular_function" evidence=ND] [GO:0005575 "cellular_component" evidence=ND] [GO:0008150 "biological_process" evidence=ND] EMBL:AE003852 Proteomes:UP000000584 PIR:F82061 RefSeq:NP_232178.1 RefSeq:WP_000792388.1 ProteinModelPortal:Q9KP29 STRING:243277.VC2550 Ense…	183	1	181	98.91	148.7	1e-34	74/182	40	114/182	62	1/182	0	1
gene-ECD_RS16280	NC_012971.2	3279546	3279767	+	protein_coding	ECD_RS16280	ECD_03125	.	WP_000825639.1	membrane protein	-2.68187	-0.171447	0.00169143	0.253966	0.537884	1.14884	0.537884	1.14884	17	46	5.22029	14.4685	222				No hit
gene-ECD_RS16935	NC_012971.2	3381811	3382350	-	protein_coding	ECD_RS16935	ECD_03246	.	WP_001069315.1	DNA utilization protein HofN	4.65608	-1.48111	0.00423033	0.358262	0.589763	0.145165	0.589763	0.145165	19	4	2.39861	0.517231	540	1	538	99.63	UNIPROTKB|P64634 - symbol:hofN "DNA utilization protein HofN" species:83333 "Escherichia coli K-12" [GO:0006308 "DNA catabolic process" evidence=IMP] [GO:0015976 "carbon utilization" evidence=IMP] Pfam:PF05137 GO:GO:0016021 GO:GO:0005886 EMBL:U00096 EMBL:AP009048 Proteomes:UP000000318 Proteomes:UP000000625 EMBL:U18997 GO:GO:0015976 GO:GO:0006308 eggNOG:COG3166 InterPro:IPR007813 PIR:E65134 RefSeq…	179	1	179	100	298.1	1e-79	179/179	100	179/179	100	0/179	0	1
gene-ECD_RS17555	NC_012971.2	3520419	3521576	+	protein_coding	ECD_RS17555	ECD_03361	mdtE	WP_001081984.1	multidrug transporter subunit MdtE	-2.95655	-1.06742	0.0120982	0.658658	0.278141	0.709416	0.278141	0.709416	8	24	0.470956	1.44717	1158	1	1156	99.83	UNIPROTKB|P37636 - symbol:mdtE "MdtEF-TolC multidrug efflux pump - membrane fusion protein" species:83333 "Escherichia coli K-12" [GO:0015721 "bile acid and bile salt transport" evidence=IBA] [GO:0005215 "transporter activity" evidence=IEA] [GO:0006855 "drug transmembrane transport" evidence=IBA] [GO:0015238 "drug transmembrane transporter activity" evidence=IBA] [GO:0031226 "intrinsic component …	385	1	385	100	737.6	1e-211	385/385	100	385/385	100	0/385	0	1
gene-ECD_RS17985	NC_012971.2	3619352	3620488	-	protein_coding	ECD_RS17985	ECD_03441	.	WP_000364895.1	HlyD family secretion protein	-2.04903	-0.59339	0.0443348	0.898039	0.48407	0.86425	0.48407	0.86425	15	31	0.899352	1.90379	1137	1	1135	99.82	UNIPROTKB|P37683 - symbol:yiaV "putative membrane fusion protein (MFP) component of efflux pump" species:83333 "Escherichia coli K-12" [GO:0005215 "transporter activity" evidence=IEA] [GO:0005887 "integral component of plasma membrane" evidence=RCA] [GO:0005886 "plasma membrane" evidence=IDA] InterPro:IPR006143 Pfam:PF00529 GO:GO:0016021 GO:GO:0005886 EMBL:U00039 EMBL:U00096 EMBL:AP009048 Proteom…	378	1	378	100	734.6	9e-211	377/378	99	377/378	99	0/378	0	1
gene-ECD_RS19420	NC_012971.2	3911853	3913277	-	protein_coding	ECD_RS19420	ECD_03713	.	WP_001093942.1	DUF1116 domain-containing protein	2.12355	0.121577	0.00868047	0.562455	1.26824	0.732579	1.26824	0.732579	53	25	2.53548	1.22502	1425				No hit
gene-ECD_RS19815	NC_012971.2	3993589	3994644	+	protein_coding	ECD_RS19815	ECD_03781	.	WP_001295677.1	YiiG family protein	-2.1236	-0.652296	0.0387935	0.884846	0.456391	0.843122	0.456391	0.843122	14	30	0.903781	1.9837	1056				No hit
gene-ECD_RS19935	NC_012971.2	4016756	4017745	+	protein_coding	ECD_RS19935	ECD_03802	.	WP_001045689.1	sulfate/thiosulfate ABC transporter substrate-binding protein Sbp	-2.39659	1.49017	2.34953e-05	0.00895405	1.39029	2.28991	1.39029	2.28991	61	147	4.20043	10.3681	990	1	988	99.8	UNIPROTKB|P0AG78 - symbol:sbp "sulfate/thiosulfate ABC transporter periplasmic binding protein Sbp" species:83333 "Escherichia coli K-12" [GO:0099133 "ATP hydrolysis coupled anion transmembrane transport" evidence=IEA] [GO:1902358 "sulfate transmembrane transport" evidence=IEA] [GO:0043199 "sulfate binding" evidence=IMP;IDA] [GO:0030288 "outer membrane-bounded periplasmic space" evidence=IDA] [GO…	329	1	329	100	666	3e-190	329/329	100	329/329	100	0/329	0	1
gene-ECD_RS20375	NC_012971.2	4109315	4109734	-	protein_coding	ECD_RS20375	ECD_03879	zraP	WP_001296714.1	zinc resistance sensor/chaperone ZraP	-8.96357	-2.33031	0.0139512	0.705094	0.0378445	0.33873	0.0378445	0.33873	1	10	0.162312	1.66253	420	1	361	85.95	UNIPROTKB|P0AAA9 - symbol:zraP "zinc responsive, periplasmic protein with chaperone activity" species:83333 "Escherichia coli K-12" [GO:0005507 "copper ion binding" evidence=IDA] [GO:0016151 "nickel cation binding" evidence=IDA] [GO:0050897 "cobalt ion binding" evidence=IDA] [GO:0030288 "outer membrane-bounded periplasmic space" evidence=IDA] [GO:0008270 "zinc ion binding" evidence=IDA] InterPro:…	141	1	120	85.11	238.4	8e-62	120/120	100	120/120	100	0/120	0	1
gene-ECD_RS20935	NC_012971.2	4232477	4232920	-	protein_coding	ECD_RS20935	ECD_03978	yjdN	WP_001131339.1	VOC family metalloprotein YjdN	-2.78402	-1.48232	0.0452806	0.902678	0.21347	0.535946	0.21347	0.535946	6	17	0.921228	2.67352	444	1	430	96.85	UNIPROTKB|Q4KES5 - symbol:PFL_2151 "Glyoxalase family protein" species:220664 "Pseudomonas protegens Pf-5" [GO:0003824 "catalytic activity" evidence=ISM] Pfam:PF06983 EMBL:CP000076 Proteomes:UP000008540 Gene3D:3.10.180.10 InterPro:IPR029068 SUPFAM:SSF54593 CDD:cd06588 InterPro:IPR028973 eggNOG:COG2764 HOGENOM:HOG000232027 KO:K04750 eggNOG:ENOG4105VRA RefSeq:WP_011060452.1 ProteinModelPortal:Q4KES…	137	1	136	99.27	82.8	6e-15	48/144	33	69/144	47	9/144	6	1
gene-ECD_RS22285	NC_012971.2	4499318	4500880	-	protein_coding	ECD_RS22285	ECD_04222	hpaB	WP_000801472.1	4-hydroxyphenylacetate 3-monooxygenase, oxygenase component	2.05457	-0.281884	0.0266086	0.804366	1.02615	0.587673	1.02615	0.587673	39	19	1.701	0.848814	1563	1	1555	99.49	UNIPROTKB|Q4KBC2 - symbol:hpaB "4-hydroxyphenylacetate 3-monooxygenase, oxygenase component" species:220664 "Pseudomonas protegens Pf-5" [GO:0018660 "4-hydroxyphenylacetate,NADH:oxygen oxidoreductase (3-hydroxylating) activity" evidence=ISM] [GO:0042537 "benzene-containing compound metabolic process" evidence=ISM] InterPro:IPR009100 InterPro:IPR012688 InterPro:IPR036250 Pfam:PF03241 GO:GO:0050660…	520	1	518	99.62	801.6	8e-231	375/518	72	438/518	84	0/518	0	1
gene-ECD_RS25270	NC_012971.2	2275808	2277165	+	protein_coding	ECD_RS25270	.	.	WP_085950470.1	IS3-like element ISEcB1 family transposase	2.26462	-0.191591	0.00971496	0.578496	1.09956	0.587673	1.09956	0.587673	43	19	2.15858	0.976949	1359	514	1342	61	UNIPROTKB|P19769 - symbol:insK species:83333 "Escherichia coli K-12" [GO:0006974 "cellular response to DNA damage stimulus" evidence=IEP] InterPro:IPR001584 InterPro:IPR036397 Pfam:PF00665 PROSITE:PS50994 InterPro:IPR012337 EMBL:U00039 EMBL:U00096 EMBL:AP009048 Proteomes:UP000000318 Proteomes:UP000000625 GO:GO:0006974 GO:GO:0003677 GO:GO:0006310 Gene3D:3.30.420.10 SUPFAM:SSF53098 GO:GO:0015074 eg…	283	2	277	97.53	353.6	5e-96	165/276	59	214/276	77	0/276	0	1
gene-ECD_RS25560	NC_012971.2	766159	766341	+	protein_coding	ECD_RS25560	.	rzoD	WP_012738274.1	prophage lysis lipoprotein RzoD	3.89639	-1.98829	0.0419754	0.898039	0.399387	0.11022	0.399387	0.11022	12	3	4.47022	1.14469	183	3	183	98.91	UNIPROTKB|P75719 - symbol:rzpD "DLP12 prophage; putative murein endopeptidase" species:83333 "Escherichia coli K-12" [GO:0019076 "viral release from host cell" evidence=IEA] [GO:0019835 "cytolysis" evidence=IEA] InterPro:IPR004929 Pfam:PF03245 EMBL:U00096 EMBL:AP009048 Proteomes:UP000000318 Proteomes:UP000000625 GO:GO:0019835 GO:GO:0042742 GO:GO:0008233 GO:GO:0019076 EMBL:U82598 PIR:B64788 RefSeq…	153	75	134	39.22	119	3e-26	60/60	100	60/60	100	0/60	0	3

### Sheet: GO_Analysis_list
GO analysis result:
biological_process	GO	Count	ContigID
	GO:0008152 metabolic process	14
			gene-ECD_RS10300	Down
			gene-ECD_RS02395	Down
			gene-ECD_RS13580	Down
			gene-ECD_RS08745	UP
			gene-ECD_RS06910	Down
			gene-ECD_RS22285	UP
			gene-ECD_RS01575	Down
			gene-ECD_RS08620	Down
			gene-ECD_RS05235	Down
			gene-ECD_RS16935	UP
			gene-ECD_RS19935	Down
			gene-ECD_RS12085	Down
			gene-ECD_RS09145	Down
			gene-ECD_RS07745	UP
	GO:0009987 cellular process	20
			gene-ECD_RS10300	Down
			gene-ECD_RS02395	Down
			gene-ECD_RS13580	Down
			gene-ECD_RS08745	UP
			gene-ECD_RS06565	Down
			gene-ECD_RS22285	UP
			gene-ECD_RS01575	Down
			gene-ECD_RS12085	Down
			gene-ECD_RS02275	Down
			gene-ECD_RS05235	Down
			gene-ECD_RS16935	UP
			gene-ECD_RS09145	Down
			gene-ECD_RS25560	UP
			gene-ECD_RS25270	UP
			gene-ECD_RS13175	Down
			gene-ECD_RS19935	Down
			gene-ECD_RS05075	Down
			gene-ECD_RS02505	UP
			gene-ECD_RS08620	Down
			gene-ECD_RS07745	UP
	GO:0015976 carbon utilization	1
			gene-ECD_RS16935	UP
	GO:0022610 biological adhesion	1
			gene-ECD_RS11710	Down
	GO:0040011 locomotion	1
			gene-ECD_RS25560	UP
	GO:0050896 response to stimulus	12
			gene-ECD_RS10300	Down
			gene-ECD_RS02395	Down
			gene-ECD_RS00255	Down
			gene-ECD_RS13580	Down
			gene-ECD_RS08745	UP
			gene-ECD_RS06565	Down
			gene-ECD_RS25270	UP
			gene-ECD_RS02275	Down
			gene-ECD_RS00640	Down
			gene-ECD_RS17555	Down
			gene-ECD_RS05075	Down
			gene-ECD_RS07745	UP
	GO:0051179 localization	7
			gene-ECD_RS02505	UP
			gene-ECD_RS02275	Down
			gene-ECD_RS17555	Down
			gene-ECD_RS19935	Down
			gene-ECD_RS12080	Down
			gene-ECD_RS12085	Down
			gene-ECD_RS02810	Down
	GO:0051704 multi-organism process	1
			gene-ECD_RS25560	UP
	GO:0065007 biological regulation	2
			gene-ECD_RS05075	Down
			gene-ECD_RS13175	Down
	GO:0071840 cellular component organization or biogenesis	1
			gene-ECD_RS02505	UP
	GO:0098754 detoxification	2
			gene-ECD_RS00640	Down
			gene-ECD_RS02275	Down
	Unclassified Unclassified	2
			gene-ECD_RS14860	Down
			gene-ECD_RS00610	Down
cellular_component	GO	Count	ContigID
	GO:0005623 cell	1
			gene-ECD_RS13175	Down
	GO:0016020 membrane	9
			gene-ECD_RS00255	Down
			gene-ECD_RS07935	Down
			gene-ECD_RS17985	Down
			gene-ECD_RS10115	Down
			gene-ECD_RS17555	Down
			gene-ECD_RS12080	Down
			gene-ECD_RS02505	UP
			gene-ECD_RS02275	Down
			gene-ECD_RS02810	Down
	GO:0032991 protein-containing complex	3
			gene-ECD_RS01575	Down
			gene-ECD_RS12080	Down
			gene-ECD_RS02810	Down
	GO:0043226 organelle	1
			gene-ECD_RS01575	Down
	GO:0044425 membrane part	6
			gene-ECD_RS17555	Down
			gene-ECD_RS07935	Down
			gene-ECD_RS17985	Down
			gene-ECD_RS12080	Down
			gene-ECD_RS02810	Down
			gene-ECD_RS02275	Down
	GO:0044464 cell part	18
			gene-ECD_RS10115	Down
			gene-ECD_RS00255	Down
			gene-ECD_RS08745	UP
			gene-ECD_RS01575	Down
			gene-ECD_RS11710	Down
			gene-ECD_RS02275	Down
			gene-ECD_RS12085	Down
			gene-ECD_RS17985	Down
			gene-ECD_RS00640	Down
			gene-ECD_RS17555	Down
			gene-ECD_RS19935	Down
			gene-ECD_RS05340	Down
			gene-ECD_RS12080	Down
			gene-ECD_RS05075	Down
			gene-ECD_RS02505	UP
			gene-ECD_RS07935	Down
			gene-ECD_RS20375	Down
			gene-ECD_RS02810	Down
	Unclassified Unclassified	2
			gene-ECD_RS14860	Down
			gene-ECD_RS00610	Down
molecular_function	GO	Count	ContigID
	GO:0003824 catalytic activity	16
			gene-ECD_RS10300	Down
			gene-ECD_RS02395	Down
			gene-ECD_RS13580	Down
			gene-ECD_RS08745	UP
			gene-ECD_RS06910	Down
			gene-ECD_RS22285	UP
			gene-ECD_RS01575	Down
			gene-ECD_RS02275	Down
			gene-ECD_RS05235	Down
			gene-ECD_RS06545	Down
			gene-ECD_RS08630	Down
			gene-ECD_RS09145	Down
			gene-ECD_RS00640	Down
			gene-ECD_RS13175	Down
			gene-ECD_RS08620	Down
			gene-ECD_RS20935	Down
	GO:0005215 transporter activity	5
			gene-ECD_RS02275	Down
			gene-ECD_RS17985	Down
			gene-ECD_RS02810	Down
			gene-ECD_RS02505	UP
			gene-ECD_RS17555	Down
	GO:0005488 binding	8
			gene-ECD_RS13580	Down
			gene-ECD_RS01575	Down
			gene-ECD_RS00640	Down
			gene-ECD_RS19935	Down
			gene-ECD_RS20375	Down
			gene-ECD_RS05075	Down
			gene-ECD_RS12085	Down
			gene-ECD_RS02810	Down
	Unclassified Unclassified	2
			gene-ECD_RS14860	Down
			gene-ECD_RS00610	Down
